# Diet influences community dynamics following vaginal group B Streptococcus colonization

**DOI:** 10.1101/2023.09.10.556920

**Authors:** Christina J. Megli, Allison E. DePuyt, Julie P. Goff, Sarah K. Munyoki, Thomas A. Hooven, Eldin Jašarević

**Affiliations:** Department of Obstetrics, Gynecology and Reproductive Sciences, University of Pittsburgh School of Medicine, Pittsburgh, PA; Division of Maternal-Fetal Medicine, UPMC Magee-Womens Hospital, Pittsburgh, PA; Division of Reproductive Infectious Disease, UPMC Magee-Womens Hospital, Pittsburgh, PA; Magee-Womens Research Institute, Pittsburgh, PA; Department of Infectious Diseases and Microbiology, University of Pittsburgh School of Public Health, Pittsburgh, PA; Department of Computational and Systems Biology, University of Pittsburgh School of Medicine, Pittsburgh, PA; Department of Pediatrics, University of Pittsburgh School of Medicine, Pittsburgh, PA, USA; Richard King Mellon Institute for Pediatric Research, University of Pittsburgh Medical Center, Pittsburgh, PA, USA; UPMC Children’s Hospital of Pittsburgh, Pittsburgh, PA, USA

**Keywords:** Diet-host-microbe interactions, vaginal microbiota, *Streptococcus agalactiae*, GBS

## Abstract

The vaginal microbiota plays a pivotal role in reproductive, sexual, and perinatal health and disease. Unlike the well-established connections between diet, metabolism, and the intestinal microbiota, parallel mechanisms influencing the vaginal microbiota and pathogen colonization remain overlooked. In this study, we combine a mouse model of Streptococcus agalactiae strain COH1 (GBS) vaginal colonization with a mouse model of pubertal-onset obesity to assess diet as a determinant of vaginal microbiota composition and its role in colonization resistance. We leveraged culture-dependent assessment of GBS clearance and culture-independent, sequencing-based reconstruction of the vaginal microbiota in relation to diet, obesity, glucose tolerance, and microbial dynamics across time scales. Our findings demonstrate that excessive body weight gain and glucose intolerance are not associated with vaginal GBS density or timing of clearance. Diets high in fat and low in soluble fiber are associated with vaginal GBS persistence, and changes in vaginal microbiota structure and composition due to diet contribute to GBS clearance patterns in nonpregnant mice. These findings underscore a critical need for studies on diet as a key determinant of vaginal microbiota composition and its relevance to reproductive and perinatal outcomes.

**IMPORTANCE:** This work sheds light on diet as a key determinant influencing the composition of vaginal microbiota and its involvement in group B Streptococcus (GBS) colonization in a mouse model. The study shows that dietary components, such as dietary fat and soluble fiber, impact GBS density and timing of clearance in the female reproductive tract. These findings are particularly significant given clear links between GBS and adverse reproductive and neonatal outcomes, advancing our understanding by identifying critical connections between dietary components, factors originating from the intestinal tract, vaginal microbiota, and reproductive outcomes.
