## Supplemental Table 2 for "Diet influences community dynamics following vaginal group B Streptococcus colonization"

### Sheet: Fig. 4A
Mixed-effects model (REML)	Matching: Stacked
Assume sphericity?	Yes
Alpha	0.05
Fixed effects (type III)	P value	P value summary	Statistically significant (P < 0.05)?	F (DFn, DFd)
DPI	<0.0001	****	Yes	F (9, 244) = 26.43
Diet	0.0114	*	Yes	F (2, 36) = 5.076
DPI x Diet	0.5304	ns	No	F (18, 244) = 0.9403
Random effects	SD	Variance
Subject	0.0864	0.007464
Residual	0.2342	0.05484
Was the matching effective?
Chi-square, df	9.634, 1
P value	0.0019
P value summary	**
Is there significant matching (P < 0.05)?	Yes
Data summary
Number of columns (Diet)	3
Number of rows (DPI)	10
Number of subjects (Subject)	39
Number of missing values	80
Tukey's multiple comparisons test	Predicted (LS) mean diff.	95.00% CI of diff.	Below threshold?	Summary	Adjusted P Value
0
Chow vs. rLFD	-0.02342	-0.2983 to 0.2515	No	ns	0.978
Chow vs. rHFD	-0.03185	-0.3427 to 0.2790	No	ns	0.9684
rLFD vs. rHFD	-0.008436	-0.2810 to 0.2641	No	ns	0.9971
2
Chow vs. rLFD	-0.08191	-0.3447 to 0.1809	No	ns	0.7432
Chow vs. rHFD	0.04603	-0.1910 to 0.2831	No	ns	0.8911
rLFD vs. rHFD	0.1279	-0.1089 to 0.3648	No	ns	0.4117
6
Chow vs. rLFD	-0.1098	-0.3726 to 0.1530	No	ns	0.5871
Chow vs. rHFD	0.0375	-0.1996 to 0.2746	No	ns	0.9263
rLFD vs. rHFD	0.1473	-0.08950 to 0.3842	No	ns	0.309
9
Chow vs. rLFD	-0.007425	-0.2858 to 0.2709	No	ns	0.9978
Chow vs. rHFD	0.09737	-0.1596 to 0.3543	No	ns	0.6453
rLFD vs. rHFD	0.1048	-0.1350 to 0.3446	No	ns	0.5587
13
Chow vs. rLFD	-0.02643	-0.3153 to 0.2624	No	ns	0.9747
Chow vs. rHFD	0.2846	0.01622 to 0.5529	Yes	*	0.0347
rLFD vs. rHFD	0.311	0.07120 to 0.5508	Yes	**	0.0069
16
Chow vs. rLFD	-0.1097	-0.4117 to 0.1924	No	ns	0.6688
Chow vs. rHFD	0.172	-0.1105 to 0.4545	No	ns	0.3244
rLFD vs. rHFD	0.2817	0.04190 to 0.5215	Yes	*	0.0165
21
Chow vs. rLFD	-0.05258	-0.3415 to 0.2363	No	ns	0.9036
Chow vs. rHFD	0.1802	-0.08810 to 0.4486	No	ns	0.2548
rLFD vs. rHFD	0.2328	-0.006971 to 0.4726	No	ns	0.0592
24
Chow vs. rLFD	-0.2966	-0.5987 to 0.005466	No	ns	0.0556
Chow vs. rHFD	-0.1334	-0.4186 to 0.1518	No	ns	0.5137
rLFD vs. rHFD	0.1632	-0.07980 to 0.4062	No	ns	0.2549
27
Chow vs. rLFD	-0.07366	-0.3816 to 0.2343	No	ns	0.8396
Chow vs. rHFD	0.01649	-0.2754 to 0.3084	No	ns	0.9903
rLFD vs. rHFD	0.09014	-0.1678 to 0.3481	No	ns	0.6887
30
Chow vs. rLFD	0.02941	-0.3562 to 0.4150	No	ns	0.9824
Chow vs. rHFD	0.05386	-0.3138 to 0.4216	No	ns	0.9365
rLFD vs. rHFD	0.02445	-0.2259 to 0.2748	No	ns	0.9712
Test details	Predicted (LS) mean 1	Predicted (LS) mean 2	Predicted (LS) mean diff.	SE of diff.	N1	N2	q	DF
0
Chow vs. rLFD	0.03617	0.05959	-0.02342	0.1167	7	13	0.2838	280
Chow vs. rHFD	0.03617	0.06802	-0.03185	0.1319	7	7	0.3414	280
rLFD vs. rHFD	0.05959	0.06802	-0.008436	0.1157	13	7	0.1031	280
2
Chow vs. rLFD	0.6415	0.7234	-0.08191	0.1115	10	10	1.039	280
Chow vs. rHFD	0.6415	0.5955	0.04603	0.1006	10	16	0.647	280
rLFD vs. rHFD	0.7234	0.5955	0.1279	0.1005	10	16	1.8	280
6
Chow vs. rLFD	0.6408	0.7506	-0.1098	0.1115	10	10	1.393	280
Chow vs. rHFD	0.6408	0.6032	0.0375	0.1006	10	16	0.5271	280
rLFD vs. rHFD	0.7506	0.6032	0.1473	0.1005	10	16	2.073	280
9
Chow vs. rLFD	0.86	0.8674	-0.007425	0.1181	8	10	0.08888	280
Chow vs. rHFD	0.86	0.7626	0.09737	0.1091	8	15	1.263	280
rLFD vs. rHFD	0.8674	0.7626	0.1048	0.1018	10	15	1.456	280
13
Chow vs. rLFD	0.8993	0.9257	-0.02643	0.1226	7	10	0.3049	280
Chow vs. rHFD	0.8993	0.6147	0.2846	0.1139	7	15	3.534	280
rLFD vs. rHFD	0.9257	0.6147	0.311	0.1018	10	15	4.322	280
16
Chow vs. rLFD	0.8251	0.9348	-0.1097	0.1282	6	10	1.21	280
Chow vs. rHFD	0.8251	0.6531	0.172	0.1199	6	15	2.029	280
rLFD vs. rHFD	0.9348	0.6531	0.2817	0.1018	10	15	3.914	280
21
Chow vs. rLFD	0.8884	0.941	-0.05258	0.1226	7	10	0.6065	280
Chow vs. rHFD	0.8884	0.7082	0.1802	0.1139	7	15	2.238	280
rLFD vs. rHFD	0.941	0.7082	0.2328	0.1018	10	15	3.235	280
24
Chow vs. rLFD	0.5527	0.8493	-0.2966	0.1282	6	10	3.272	280
Chow vs. rHFD	0.5527	0.686	-0.1334	0.121	6	14	1.558	280
rLFD vs. rHFD	0.8493	0.686	0.1632	0.1031	10	14	2.238	280
27
Chow vs. rLFD	0.7599	0.8335	-0.07366	0.1307	6	9	0.797	280
Chow vs. rHFD	0.7599	0.7434	0.01649	0.1239	6	12	0.1882	280
rLFD vs. rHFD	0.8335	0.7434	0.09014	0.1095	9	12	1.165	280
30
Chow vs. rLFD	0.9514	0.922	0.02941	0.1637	3	9	0.2541	280
Chow vs. rHFD	0.9514	0.8976	0.05386	0.1561	3	14	0.4881	280
rLFD vs. rHFD	0.922	0.8976	0.02445	0.1062	9	14	0.3255	280

### Sheet: Fig. 4B
Mixed-effects model (REML)	Matching: Stacked
Assume sphericity?	Yes
Alpha	0.05
Fixed effects (type III)	P value	P value summary	Statistically significant (P < 0.05)?	F (DFn, DFd)
DPI	<0.0001	****	Yes	F (9, 244) = 6.416
Diet	0.0331	*	Yes	F (2, 36) = 3.753
DPI x Diet	<0.0001	****	Yes	F (18, 244) = 3.721
Random effects	SD	Variance
Subject	0.006671	4.45e-05
Residual	0.06668	0.004446
Was the matching effective?
Chi-square, df	0.05380, 1
P value	0.8166
P value summary	ns
Is there significant matching (P < 0.05)?	No
Data summary
Number of columns (Column Factor)	3
Number of rows (Time)	10
Number of subjects (Subject)	39
Number of missing values	80
Tukey's multiple comparisons test	Predicted (LS) mean diff.	95.00% CI of diff.	Below threshold?	Summary	Adjusted P Value
0
Chow vs. rLFD	0.2323	0.1583 to 0.3063	Yes	****	<0.0001
Chow vs. rHFD	0.2763	0.1919 to 0.3606	Yes	****	<0.0001
rLFD vs. rHFD	0.04397	-0.03005 to 0.1180	No	ns	0.3424
2
Chow vs. rLFD	0.005688	-0.06493 to 0.07630	No	ns	0.9803
Chow vs. rHFD	0.001533	-0.06212 to 0.06518	No	ns	0.9982
rLFD vs. rHFD	-0.004155	-0.06780 to 0.05949	No	ns	0.987
6
Chow vs. rLFD	-0.01823	-0.09077 to 0.05432	No	ns	0.8245
Chow vs. rHFD	0.007965	-0.05568 to 0.07162	No	ns	0.9532
rLFD vs. rHFD	0.02619	-0.03959 to 0.09198	No	ns	0.6166
9
Chow vs. rLFD	0.002101	-0.07127 to 0.07547	No	ns	0.9975
Chow vs. rHFD	-0.002035	-0.07116 to 0.06709	No	ns	0.9973
rLFD vs. rHFD	-0.004137	-0.06681 to 0.05854	No	ns	0.9868
13
Chow vs. rLFD	0.0006697	-0.07714 to 0.07848	No	ns	0.9998
Chow vs. rHFD	0.0004937	-0.07178 to 0.07277	No	ns	0.9999
rLFD vs. rHFD	-0.000176	-0.06464 to 0.06428	No	ns	>0.9999
16
Chow vs. rLFD	0.001005	-0.08053 to 0.08254	No	ns	0.9995
Chow vs. rHFD	-5.268e-07	-0.07627 to 0.07627	No	ns	>0.9999
rLFD vs. rHFD	-0.001006	-0.06547 to 0.06345	No	ns	0.9993
21
Chow vs. rLFD	0.001005	-0.08053 to 0.08254	No	ns	0.9995
Chow vs. rHFD	0.001081	-0.07519 to 0.07735	No	ns	0.9994
rLFD vs. rHFD	7.545e-05	-0.06438 to 0.06454	No	ns	>0.9999
24
Chow vs. rLFD	0.001005	-0.08053 to 0.08254	No	ns	0.9995
Chow vs. rHFD	0.001092	-0.07595 to 0.07813	No	ns	0.9994
rLFD vs. rHFD	8.634e-05	-0.06529 to 0.06546	No	ns	>0.9999
27
Chow vs. rLFD	0.0008126	-0.08240 to 0.08403	No	ns	0.9997
Chow vs. rHFD	0.001165	-0.07676 to 0.07909	No	ns	0.9993
rLFD vs. rHFD	0.0003521	-0.06811 to 0.06882	No	ns	>0.9999
30
Chow vs. rLFD	0.002009	-0.1032 to 0.1073	No	ns	0.9989
Chow vs. rHFD	0.002295	-0.09814 to 0.1027	No	ns	0.9984
rLFD vs. rHFD	0.0002866	-0.06717 to 0.06774	No	ns	>0.9999
Test details	Predicted (LS) mean 1	Predicted (LS) mean 2	Predicted (LS) mean diff.	SE of diff.	N1	N2	q	DF
0
Chow vs. rLFD	0.2788	0.04653	0.2323	0.03141	7	13	10.46	280
Chow vs. rHFD	0.2788	0.00256	0.2763	0.03581	7	7	10.91	280
rLFD vs. rHFD	0.04653	0.00256	0.04397	0.03141	13	7	1.98	280
2
Chow vs. rLFD	0.009862	0.004174	0.005688	0.02997	10	10	0.2684	280
Chow vs. rHFD	0.009862	0.008329	0.001533	0.02701	10	16	0.08024	280
rLFD vs. rHFD	0.004174	0.008329	-0.004155	0.02701	10	16	0.2175	280
6
Chow vs. rLFD	0.008514	0.02674	-0.01823	0.03079	10	9	0.8373	280
Chow vs. rHFD	0.008514	0.0005489	0.007965	0.02701	10	16	0.417	280
rLFD vs. rHFD	0.02674	0.0005489	0.02619	0.02792	9	16	1.327	280
9
Chow vs. rLFD	0.004474	0.002373	0.002101	0.03114	8	11	0.09544	280
Chow vs. rHFD	0.004474	0.006509	-0.002035	0.02934	8	15	0.09812	280
rLFD vs. rHFD	0.002373	0.006509	-0.004137	0.0266	11	15	0.2199	280
13
Chow vs. rLFD	0.0007414	7.166e-05	0.0006697	0.03302	7	10	0.02868	280
Chow vs. rHFD	0.0007414	0.0002477	0.0004937	0.03067	7	15	0.02276	280
rLFD vs. rHFD	7.166e-05	0.0002477	-0.000176	0.02736	10	15	0.009099	280
16
Chow vs. rLFD	0.001077	7.166e-05	0.001005	0.0346	6	10	0.04109	280
Chow vs. rHFD	0.001077	0.001078	-5.268e-07	0.03237	6	15	2.302e-05	280
rLFD vs. rHFD	7.166e-05	0.001078	-0.001006	0.02736	10	15	0.052	280
21
Chow vs. rLFD	0.001077	7.166e-05	0.001005	0.0346	6	10	0.04109	280
Chow vs. rHFD	0.001077	-3.788e-06	0.001081	0.03237	6	15	0.04722	280
rLFD vs. rHFD	7.166e-05	-3.788e-06	7.545e-05	0.02736	10	15	0.0039	280
24
Chow vs. rLFD	0.001077	7.166e-05	0.001005	0.0346	6	10	0.04109	280
Chow vs. rHFD	0.001077	-1.468e-05	0.001092	0.0327	6	14	0.04722	280
rLFD vs. rHFD	7.166e-05	-1.468e-05	8.634e-05	0.02774	10	14	0.004401	280
27
Chow vs. rLFD	0.001146	0.0003337	0.0008126	0.03532	6	9	0.03254	280
Chow vs. rHFD	0.001146	-1.844e-05	0.001165	0.03307	6	13	0.04981	280
rLFD vs. rHFD	0.0003337	-1.844e-05	0.0003521	0.02906	9	13	0.01714	280
30
Chow vs. rLFD	0.002281	0.0002719	0.002009	0.04467	3	9	0.0636	280
Chow vs. rHFD	0.002281	-1.468e-05	0.002295	0.04262	3	14	0.07615	280
rLFD vs. rHFD	0.0002719	-1.468e-05	0.0002866	0.02863	9	14	0.01416	280

### Sheet: Fig. 4C
Mixed-effects model (REML)	Matching: Stacked
Assume sphericity?	Yes
Alpha	0.05
Fixed effects (type III)	P value	P value summary	Statistically significant (P < 0.05)?	F (DFn, DFd)
DPI	<0.0001	****	Yes	F (9, 254) = 5.747
Diet	0.0005	***	Yes	F (2, 36) = 9.490
Random effects	SD	Variance
Subject	0.06323	0.003997
Residual	0.1682	0.0283
Was the matching effective?
Chi-square, df	9.395, 1
P value	0.0022
P value summary	**
Is there significant matching (P < 0.05)?	Yes
Data summary
Number of columns (Diet)	3
Number of rows (DPI)	10
Number of subjects (Subject)	39
Number of missing values	88
Tukey's multiple comparisons test	Predicted (LS) mean diff.	95.00% CI of diff.	Below threshold?	Summary	Adjusted P Value
Chow vs. rLFD	0.02613	-0.07016 to 0.1224	No	ns	0.786
Chow vs. rHFD	-0.1118	-0.2012 to -0.02240	Yes	*	0.0114
rLFD vs. rHFD	-0.1379	-0.2215 to -0.05439	Yes	***	0.0008
Test details	Predicted (LS) mean 1	Predicted (LS) mean 2	Predicted (LS) mean diff.	SE of diff.	N1	N2	q	DF
Chow vs. rLFD	0.0582	0.03207	0.02613	0.03939	70	92	0.9382	36
Chow vs. rHFD	0.0582	0.17	-0.1118	0.03658	70	140	4.323	36
rLFD vs. rHFD	0.03207	0.17	-0.1379	0.03418	92	140	5.708	36

### Sheet: Fig. 4D
Mixed-effects model (REML)	Matching: Stacked
Assume sphericity?	Yes
Alpha	0.05
Fixed effects (type III)	P value	P value summary	Statistically significant (P < 0.05)?	F (DFn, DFd)
Time	0.4282	ns	No	F (9, 263) = 1.015
Diet	0.0425	*	Yes	F (2, 36) = 3.451
Random effects	SD	Variance
Subject	0.05875	0.003452
Residual	0.1047	0.01097
Was the matching effective?
Chi-square, df	37.34, 1
P value	<0.0001
P value summary	****
Is there significant matching (P < 0.05)?	Yes
Data summary
Number of columns (Diet)	3
Number of rows (Time)	10
Number of subjects (Subject)	39
Number of missing values	79
Tukey's multiple comparisons test	Predicted (LS) mean diff.	95.00% CI of diff.	Below threshold?	Summary	Adjusted P Value
Chow vs. rLFD	-0.01279	-0.08876 to 0.06317	No	ns	0.9111
Chow vs. rHFD	-0.06749	-0.1385 to 0.003532	No	ns	0.0653
rLFD vs. rHFD	-0.05469	-0.1206 to 0.01119	No	ns	0.1198
Test details	Predicted (LS) mean 1	Predicted (LS) mean 2	Predicted (LS) mean diff.	SE of diff.	N1	N2	q	DF
Chow vs. rLFD	-0.001537	0.01126	-0.01279	0.03108	70	101	0.5822	36
Chow vs. rHFD	-0.001537	0.06595	-0.06749	0.02905	70	140	3.285	36
rLFD vs. rHFD	0.01126	0.06595	-0.05469	0.02695	101	140	2.87	36

### Sheet: Fig. 4E
Mixed-effects model (REML)	Matching: Stacked
Assume sphericity?	Yes
Alpha	0.05
Fixed effects (type III)	P value	P value summary	Statistically significant (P < 0.05)?	F (DFn, DFd)
Time	0.0031	**	Yes	F (9, 245) = 2.867
Column Factor	0.0009	***	Yes	F (2, 36) = 8.504
Time x Column Factor	0.0036	**	Yes	F (18, 245) = 2.221
Random effects	SD	Variance
Subject	0.02402	0.000577
Residual	0.05729	0.003282
Was the matching effective?
Chi-square, df	16.89, 1
P value	<0.0001
P value summary	****
Is there significant matching (P < 0.05)?	Yes
Data summary
Number of columns (Column Factor)	3
Number of rows (Time)	10
Number of subjects (Subject)	39
Number of missing values	79
Tukey's multiple comparisons test	Predicted (LS) mean diff.	95.00% CI of diff.	Below threshold?	Summary	Adjusted P Value
Chow vs. rLFD	0.008305	-0.02693 to 0.04354	No	ns	0.8337
Chow vs. rHFD	-0.03853	-0.07166 to -0.005400	Yes	*	0.0196
rLFD vs. rHFD	-0.04684	-0.07665 to -0.01702	Yes	**	0.0014
Test details	Predicted (LS) mean 1	Predicted (LS) mean 2	Predicted (LS) mean diff.	SE of diff.	N1	N2	q	DF
Chow vs. rLFD	0.01379	0.005489	0.008305	0.01442	70	101	0.8147	36
Chow vs. rHFD	0.01379	0.05232	-0.03853	0.01355	70	140	4.02	36
rLFD vs. rHFD	0.005489	0.05232	-0.04684	0.0122	101	140	5.429	36

### Sheet: Fig. 4F
Mixed-effects model (REML)	Matching: Stacked
Assume sphericity?	Yes
Alpha	0.05
Fixed effects (type III)	P value	P value summary	Statistically significant (P < 0.05)?	F (DFn, DFd)
Time	0.109	ns	No	F (9, 245) = 1.624
Diet	0.0427	*	Yes	F (2, 36) = 3.447
Time x Diet	0.0042	**	Yes	F (18, 245) = 2.189
Random effects	SD	Variance
Subject	0.01674	0.0002801
Residual	0.08471	0.007176
Was the matching effective?
Chi-square, df	1.530, 1
P value	0.2161
P value summary	ns
Is there significant matching (P < 0.05)?	No
Data summary
Number of columns (Diet)	3
Number of rows (Time)	10
Number of subjects (Subject)	39
Number of missing values	79
Tukey's multiple comparisons test	Predicted (LS) mean diff.	95.00% CI of diff.	Below threshold?	Summary	Adjusted P Value
Chow vs. rLFD	-0.005224	-0.04370 to 0.03325	No	ns	0.9412
Chow vs. rHFD	0.02677	-0.009655 to 0.06320	No	ns	0.1851
rLFD vs. rHFD	0.032	2.981e-005 to 0.06397	Yes	*	0.0497
Test details	Predicted (LS) mean 1	Predicted (LS) mean 2	Predicted (LS) mean diff.	SE of diff.	N1	N2	q	DF
Chow vs. rLFD	0.03948	0.0447	-0.005224	0.01574	70	101	0.4693	36
Chow vs. rHFD	0.03948	0.0127	0.02677	0.0149	70	140	2.541	36
rLFD vs. rHFD	0.0447	0.0127	0.032	0.01308	101	140	3.46	36
