## Supplemental Table 1 for "Diet influences community dynamics following vaginal group B Streptococcus colonization"

### Sheet: Fig. 3F
Mixed-effects model (REML)	Matching: Stacked
Assume sphericity?	Yes
Alpha	0.05
Fixed effects (type III)	P value	P value summary	Statistically significant (P < 0.05)?	F (DFn, DFd)
Time	<0.0001	****	Yes	F (9, 245) = 12.07
DPI	0.2179	ns	No	F (2, 35) = 1.592
Time x DPI	0.2694	ns	No	F (18, 245) = 1.190
Random effects	SD	Variance
Subject	0.1499	0.02247
Residual	0.5174	0.2677
Was the matching effective?
Chi-square, df	3.861, 1
P value	0.0494
P value summary	*
Is there significant matching (P < 0.05)?	Yes
Data summary
Number of columns (Column Factor)	3
Number of rows (Time)	10
Number of subjects (Subject)	38
Tukey's multiple comparisons test	Predicted (LS) mean diff.	95.00% CI of diff.	Below threshold?	Summary	Adjusted P Value
0 vs. 2	0.436	-0.001128 to 0.8731	No	ns	0.0512
0 vs. 6	0.4867	0.04386 to 0.9296	Yes	*	0.0188
0 vs. 9	0.9277	0.4756 to 1.380	Yes	****	<0.0001
0 vs. 13	1.008	0.5504 to 1.466	Yes	****	<0.0001
0 vs. 16	1.017	0.5509 to 1.483	Yes	****	<0.0001
0 vs. 21	1.051	0.5851 to 1.517	Yes	****	<0.0001
0 vs. 24	0.6497	0.1823 to 1.117	Yes	***	0.0006
0 vs. 27	0.8203	0.3475 to 1.293	Yes	****	<0.0001
0 vs. 30	1.127	0.6025 to 1.651	Yes	****	<0.0001
2 vs. 6	0.05075	-0.3424 to 0.4439	No	ns	>0.9999
2 vs. 9	0.4917	0.08671 to 0.8967	Yes	**	0.0052
2 vs. 13	0.572	0.1600 to 0.9841	Yes	***	0.0006
2 vs. 16	0.5808	0.1596 to 1.002	Yes	***	0.0007
2 vs. 21	0.615	0.1938 to 1.036	Yes	***	0.0002
2 vs. 24	0.2137	-0.2093 to 0.6367	No	ns	0.8408
2 vs. 27	0.3843	-0.04492 to 0.8136	No	ns	0.1232
2 vs. 30	0.6909	0.2056 to 1.176	Yes	***	0.0004
6 vs. 9	0.4409	0.03023 to 0.8517	Yes	*	0.0244
6 vs. 13	0.5213	0.1036 to 0.9390	Yes	**	0.0035
6 vs. 16	0.53	0.1033 to 0.9568	Yes	**	0.0037
6 vs. 21	0.5643	0.1375 to 0.9910	Yes	**	0.0014
6 vs. 24	0.1629	-0.2656 to 0.5915	No	ns	0.9696
6 vs. 27	0.3336	-0.1011 to 0.7682	No	ns	0.301
6 vs. 30	0.6401	0.1501 to 1.130	Yes	**	0.0017
9 vs. 13	0.08032	-0.3471 to 0.5077	No	ns	0.9999
9 vs. 16	0.0891	-0.3472 to 0.5254	No	ns	0.9997
9 vs. 21	0.1233	-0.3129 to 0.5596	No	ns	0.9963
9 vs. 24	-0.278	-0.7160 to 0.1600	No	ns	0.5811
9 vs. 27	-0.1074	-0.5514 to 0.3366	No	ns	0.9989
9 vs. 30	0.1992	-0.2992 to 0.6975	No	ns	0.9581
13 vs. 16	0.008782	-0.4332 to 0.4508	No	ns	>0.9999
13 vs. 21	0.04302	-0.3990 to 0.4850	No	ns	>0.9999
13 vs. 24	-0.3583	-0.8021 to 0.08542	No	ns	0.2336
13 vs. 27	-0.1877	-0.6373 to 0.2620	No	ns	0.9451
13 vs. 30	0.1188	-0.3845 to 0.6222	No	ns	0.9991
16 vs. 21	0.03424	-0.4154 to 0.4839	No	ns	>0.9999
16 vs. 24	-0.3671	-0.8184 to 0.08423	No	ns	0.2246
16 vs. 27	-0.1965	-0.6536 to 0.2607	No	ns	0.9345
16 vs. 30	0.1101	-0.4000 to 0.6202	No	ns	0.9996
21 vs. 24	-0.4013	-0.8527 to 0.04999	No	ns	0.1293
21 vs. 27	-0.2307	-0.6879 to 0.2264	No	ns	0.8415
21 vs. 30	0.07583	-0.4343 to 0.5859	No	ns	>0.9999
24 vs. 27	0.1706	-0.2880 to 0.6293	No	ns	0.9736
24 vs. 30	0.4772	-0.03426 to 0.9886	No	ns	0.0906
27 vs. 30	0.3065	-0.2097 to 0.8228	No	ns	0.6718
Test details	Predicted (LS) mean 1	Predicted (LS) mean 2	Predicted (LS) mean diff.	SE of diff.	N1	N2	q	DF
0 vs. 2	1.378	0.9418	0.436	0.1369	25	38	4.504	245
0 vs. 6	1.378	0.891	0.4867	0.1387	25	36	4.963	245
0 vs. 9	1.378	0.4501	0.9277	0.1416	25	33	9.267	245
0 vs. 13	1.378	0.3698	1.008	0.1433	25	32	9.947	245
0 vs. 16	1.378	0.361	1.017	0.1459	25	31	9.856	245
0 vs. 21	1.378	0.3267	1.051	0.1459	25	31	10.19	245
0 vs. 24	1.378	0.7281	0.6497	0.1464	25	30	6.278	245
0 vs. 27	1.378	0.5574	0.8203	0.1481	25	28	7.835	245
0 vs. 30	1.378	0.2509	1.127	0.1642	25	26	9.705	245
2 vs. 6	0.9418	0.891	0.05075	0.1231	38	36	0.583	245
2 vs. 9	0.9418	0.4501	0.4917	0.1268	38	33	5.483	245
2 vs. 13	0.9418	0.3698	0.572	0.129	38	32	6.269	245
2 vs. 16	0.9418	0.361	0.5808	0.1319	38	31	6.226	245
2 vs. 21	0.9418	0.3267	0.615	0.1319	38	31	6.593	245
2 vs. 24	0.9418	0.7281	0.2137	0.1325	38	30	2.281	245
2 vs. 27	0.9418	0.5574	0.3843	0.1344	38	28	4.043	245
2 vs. 30	0.9418	0.2509	0.6909	0.152	38	26	6.429	245
6 vs. 9	0.891	0.4501	0.4409	0.1286	36	33	4.848	245
6 vs. 13	0.891	0.3698	0.5213	0.1308	36	32	5.636	245
6 vs. 16	0.891	0.361	0.53	0.1336	36	31	5.609	245
6 vs. 21	0.891	0.3267	0.5643	0.1336	36	31	5.971	245
6 vs. 24	0.891	0.7281	0.1629	0.1342	36	30	1.717	245
6 vs. 27	0.891	0.5574	0.3336	0.1361	36	28	3.466	245
6 vs. 30	0.891	0.2509	0.6401	0.1535	36	26	5.899	245
9 vs. 13	0.4501	0.3698	0.08032	0.1339	33	32	0.8486	245
9 vs. 16	0.4501	0.361	0.0891	0.1366	33	31	0.9223	245
9 vs. 21	0.4501	0.3267	0.1233	0.1366	33	31	1.277	245
9 vs. 24	0.4501	0.7281	-0.278	0.1372	33	30	2.866	245
9 vs. 27	0.4501	0.5574	-0.1074	0.139	33	28	1.092	245
9 vs. 30	0.4501	0.2509	0.1992	0.1561	33	26	1.805	245
13 vs. 16	0.3698	0.361	0.008782	0.1384	32	31	0.08972	245
13 vs. 21	0.3698	0.3267	0.04302	0.1384	32	31	0.4395	245
13 vs. 24	0.3698	0.7281	-0.3583	0.139	32	30	3.647	245
13 vs. 27	0.3698	0.5574	-0.1877	0.1408	32	28	1.885	245
13 vs. 30	0.3698	0.2509	0.1188	0.1576	32	26	1.066	245
16 vs. 21	0.361	0.3267	0.03424	0.1408	31	31	0.3439	245
16 vs. 24	0.361	0.7281	-0.3671	0.1413	31	30	3.673	245
16 vs. 27	0.361	0.5574	-0.1965	0.1432	31	28	1.941	245
16 vs. 30	0.361	0.2509	0.1101	0.1597	31	26	0.9744	245
21 vs. 24	0.3267	0.7281	-0.4013	0.1413	31	30	4.016	245
21 vs. 27	0.3267	0.5574	-0.2307	0.1432	31	28	2.279	245
21 vs. 30	0.3267	0.2509	0.07583	0.1597	31	26	0.6713	245
24 vs. 27	0.7281	0.5574	0.1706	0.1436	30	28	1.68	245
24 vs. 30	0.7281	0.2509	0.4772	0.1602	30	26	4.213	245
27 vs. 30	0.5574	0.2509	0.3065	0.1617	28	26	2.681	245

### Sheet: Fig. 3G
Mixed-effects model (REML)	Matching: Stacked
Assume sphericity?	Yes
Alpha	0.05
Fixed effects (type III)	P value	P value summary	Statistically significant (P < 0.05)?	F (DFn, DFd)
DPI	<0.0001	****	Yes	F (9, 244) = 85.64
Diet	0.9256	ns	No	F (2, 36) = 0.07746
DPI x Diet	0.001	***	Yes	F (18, 244) = 2.489
Random effects	SD	Variance
Subject	0.8769	0.769
Residual	2.807	7.877
Was the matching effective?
Chi-square, df	4.610, 1
P value	0.0318
P value summary	*
Is there significant matching (P < 0.05)?	Yes
Data summary
Number of columns (Diet)	3
Number of rows (DPI)	10
Number of subjects (Subject)	39
Number of missing values	80
Tukey's multiple comparisons test	Predicted (LS) mean diff.	95.00% CI of diff.	Below threshold?	Summary	Adjusted P Value
0 vs. 2	-1.427	-3.806 to 0.9535	No	ns	0.6596
0 vs. 6	-1.117	-3.498 to 1.263	No	ns	0.8916
0 vs. 9	9.488	7.058 to 11.92	Yes	****	<0.0001
0 vs. 13	10.1	7.644 to 12.56	Yes	****	<0.0001
0 vs. 16	9.045	6.539 to 11.55	Yes	****	<0.0001
0 vs. 21	8.756	6.251 to 11.26	Yes	****	<0.0001
0 vs. 24	8.928	6.414 to 11.44	Yes	****	<0.0001
0 vs. 27	7.633	5.090 to 10.18	Yes	****	<0.0001
0 vs. 30	8.358	5.532 to 11.18	Yes	****	<0.0001
2 vs. 6	0.3091	-1.858 to 2.477	No	ns	>0.9999
2 vs. 9	10.91	8.683 to 13.15	Yes	****	<0.0001
2 vs. 13	11.53	9.262 to 13.80	Yes	****	<0.0001
2 vs. 16	10.47	8.153 to 12.79	Yes	****	<0.0001
2 vs. 21	10.18	7.864 to 12.50	Yes	****	<0.0001
2 vs. 24	10.35	8.026 to 12.68	Yes	****	<0.0001
2 vs. 27	9.06	6.700 to 11.42	Yes	****	<0.0001
2 vs. 30	9.785	7.124 to 12.45	Yes	****	<0.0001
6 vs. 9	10.61	8.377 to 12.83	Yes	****	<0.0001
6 vs. 13	11.22	8.955 to 13.49	Yes	****	<0.0001
6 vs. 16	10.16	7.846 to 12.48	Yes	****	<0.0001
6 vs. 21	9.874	7.558 to 12.19	Yes	****	<0.0001
6 vs. 24	10.05	7.719 to 12.37	Yes	****	<0.0001
6 vs. 27	8.751	6.391 to 11.11	Yes	****	<0.0001
6 vs. 30	9.476	6.815 to 12.14	Yes	****	<0.0001
9 vs. 13	0.6162	-1.703 to 2.935	No	ns	0.9977
9 vs. 16	-0.4432	-2.810 to 1.924	No	ns	0.9999
9 vs. 21	-0.7321	-3.099 to 1.635	No	ns	0.9927
9 vs. 24	-0.5607	-2.937 to 1.816	No	ns	0.9991
9 vs. 27	-1.855	-4.265 to 0.5545	No	ns	0.2966
9 vs. 30	-1.13	-3.836 to 1.575	No	ns	0.9448
13 vs. 16	-1.059	-3.458 to 1.339	No	ns	0.923
13 vs. 21	-1.348	-3.747 to 1.050	No	ns	0.7376
13 vs. 24	-1.177	-3.584 to 1.231	No	ns	0.8654
13 vs. 27	-2.471	-4.911 to -0.03136	Yes	*	0.0443
13 vs. 30	-1.746	-4.479 to 0.9860	No	ns	0.571
16 vs. 21	-0.2889	-2.728 to 2.150	No	ns	>0.9999
16 vs. 24	-0.1174	-2.566 to 2.331	No	ns	>0.9999
16 vs. 27	-1.412	-3.892 to 1.068	No	ns	0.7235
16 vs. 30	-0.687	-3.455 to 2.082	No	ns	0.9986
21 vs. 24	0.1715	-2.277 to 2.620	No	ns	>0.9999
21 vs. 27	-1.123	-3.603 to 1.357	No	ns	0.9114
21 vs. 30	-0.3981	-3.167 to 2.370	No	ns	>0.9999
24 vs. 27	-1.294	-3.783 to 1.194	No	ns	0.816
24 vs. 30	-0.5695	-3.345 to 2.206	No	ns	0.9997
27 vs. 30	0.7248	-2.077 to 3.527	No	ns	0.9981
Test details	Predicted (LS) mean 1	Predicted (LS) mean 2	Predicted (LS) mean diff.	SE of diff.	N1	N2	q	DF
0 vs. 2	15.23	16.65	-1.427	0.7453	27	36	2.707	244
0 vs. 6	15.23	16.34	-1.117	0.7454	27	36	2.12	244
0 vs. 9	15.23	5.738	9.488	0.761	27	33	17.63	244
0 vs. 13	15.23	5.122	10.1	0.7704	27	32	18.55	244
0 vs. 16	15.23	6.181	9.045	0.7847	27	31	16.3	244
0 vs. 21	15.23	6.47	8.756	0.7847	27	31	15.78	244
0 vs. 24	15.23	6.298	8.928	0.7872	27	30	16.04	244
0 vs. 27	15.23	7.593	7.633	0.7966	27	28	13.55	244
0 vs. 30	15.23	6.868	8.358	0.8851	27	26	13.35	244
2 vs. 6	16.65	16.34	0.3091	0.6788	36	36	0.6439	244
2 vs. 9	16.65	5.738	10.91	0.6988	36	33	22.09	244
2 vs. 13	16.65	5.122	11.53	0.7108	36	32	22.94	244
2 vs. 16	16.65	6.181	10.47	0.7262	36	31	20.39	244
2 vs. 21	16.65	6.47	10.18	0.7262	36	31	19.83	244
2 vs. 24	16.65	6.298	10.35	0.7293	36	30	20.08	244
2 vs. 27	16.65	7.593	9.06	0.739	36	28	17.34	244
2 vs. 30	16.65	6.868	9.785	0.8334	36	26	16.6	244
6 vs. 9	16.34	5.738	10.61	0.6979	36	33	21.49	244
6 vs. 13	16.34	5.122	11.22	0.7099	36	32	22.36	244
6 vs. 16	16.34	6.181	10.16	0.7253	36	31	19.81	244
6 vs. 21	16.34	6.47	9.874	0.7253	36	31	19.25	244
6 vs. 24	16.34	6.298	10.05	0.7284	36	30	19.5	244
6 vs. 27	16.34	7.593	8.751	0.7389	36	28	16.75	244
6 vs. 30	16.34	6.868	9.476	0.8332	36	26	16.08	244
9 vs. 13	5.738	5.122	0.6162	0.7262	33	32	1.2	244
9 vs. 16	5.738	6.181	-0.4432	0.7413	33	31	0.8455	244
9 vs. 21	5.738	6.47	-0.7321	0.7413	33	31	1.397	244
9 vs. 24	5.738	6.298	-0.5607	0.7443	33	30	1.065	244
9 vs. 27	5.738	7.593	-1.855	0.7546	33	28	3.477	244
9 vs. 30	5.738	6.868	-1.13	0.8472	33	26	1.887	244
13 vs. 16	5.122	6.181	-1.059	0.751	32	31	1.995	244
13 vs. 21	5.122	6.47	-1.348	0.751	32	31	2.539	244
13 vs. 24	5.122	6.298	-1.177	0.754	32	30	2.207	244
13 vs. 27	5.122	7.593	-2.471	0.7641	32	28	4.574	244
13 vs. 30	5.122	6.868	-1.746	0.8557	32	26	2.886	244
16 vs. 21	6.181	6.47	-0.2889	0.7639	31	31	0.5348	244
16 vs. 24	6.181	6.298	-0.1174	0.7668	31	30	0.2166	244
16 vs. 27	6.181	7.593	-1.412	0.7767	31	28	2.571	244
16 vs. 30	6.181	6.868	-0.687	0.867	31	26	1.121	244
21 vs. 24	6.47	6.298	0.1715	0.7668	31	30	0.3162	244
21 vs. 27	6.47	7.593	-1.123	0.7767	31	28	2.045	244
21 vs. 30	6.47	6.868	-0.3981	0.867	31	26	0.6493	244
24 vs. 27	6.298	7.593	-1.294	0.7792	30	28	2.349	244
24 vs. 30	6.298	6.868	-0.5695	0.8692	30	26	0.9266	244
27 vs. 30	7.593	6.868	0.7248	0.8774	28	26	1.168	244
